# Biomechanical regulation of cell shapes promotes branching morphogenesis of the ureteric bud epithelium

**DOI:** 10.1101/2024.03.28.585666

**Authors:** Kristen Kurtzeborn, Vladislav Iaroshenko, Tomáš Zárybnický, Julia Koivula, Heidi Anttonen, Darren Brigdewater, Ramaswamy Krishnan, Ping Chen, Satu Kuure

**Affiliations:** Helsinki Institute of Life Science, University of Helsinki, Finland; Stem Cells and Metabolism Research Program Unit, Faculty of Medicine, University of Helsinki, Finland; Department of Biochemistry and Developmental Biology, Faculty of Medicine, University of Helsinki, Finland; Department of Pathology and Molecular Medicine, McMaster University, Hamilton, Ontario, Canada; Center for Vascular Biology Research, Department of Emergency Medicine, Beth Israel Deaconess Medical Center, Boston, MA, USA; Division of Clinical Chemistry, Department of Laboratory Medicine, Karolinska Institutet, Stockholm, Sweden; Laboratory Animal Centre, University of Helsinki, Finland

**Keywords:** branching morphogenesis, kidney development, mechanical forces, cell sizes, biomechanics

## Abstract

**Background:** Branching morphogenesis orchestrates organogenesis in many tissues including kidney, where ureteric bud branching determines kidney size and nephron number. Defects in branching morphogenesis result in congenital renal anomalies which manifest as deviations in size, function, and nephron number thus critically compromising the lifelong renal functional capacity established during development. Advances in the genetic and molecular understanding of ureteric bud branching regulation have proved insufficient to improve prognosis of congenital renal defects. Thus, we addressed mechanisms regulating three-dimensional (3D) ureteric bud epithelial cell morphology and cell shape changes during novel branch initiation to uncover the contributions of cellular mechanics on cellular functions and tissue organization in normal and branching-compromised bud tips.

**Methods:** We explored epithelial cell behavior at all scales by utilizing a combination of mouse genetics and a custom machine-learning segmentation pipeline in MATLAB. Ureteric bud epithelial cell shapes and sizes were quantified in 3D wholemount kidneys. A combination with live imaging of fluorescently labelled UB cells, traction force microscopy, and primary UB cells were used to determine how basic cellular features and niche biomechanics contribute to complex novel branch point determination in the process that aims at gaining optimal growth and epithelial density in a limited space.

**Results:** Machine learning-based segmentation of tip epithelia identified geometrical round-to-elliptical transformation as a key cell shape change facilitating shifts in growth direction that enable propitious branching complexity. Cell shape and molecular analyses in branching-compromised epithelia demonstrated a failure to condense cell size and conformation. Analysis of branching-compromised ureteric bud derived epithelial cells demonstrated disrupted E-CADHERIN and PAXILLIN mediated adhesive forces and defective cytoskeletal dynamics as detected by fluorescent labelling of actin in primary ureteric bud epithelial cells. Branching-compromised ureteric bud epithelial cells showed wrinkled nuclear shapes and alterations in MYH9-based microtubule organization, which suggest a stiff cellular niche with disturbed sensing of and response to biomechanical cues.

**Conclusions:** Our results indicate that the adhesive forces within the epithelium and towards the niche composed of nephron progenitors must dynamically fluctuate to allow complexity in arborization during new branch formation. The data collectively propose a model where epithelial cell crowding in tandem with stretching transforms individual cells into elliptical and elongated shapes. This creates local curvatures that drive new branch formation during the ampulla-to-asymmetric ampulla transition of ureteric bud.
