## Supplementary material for "Biomechanical regulation of cell shapes promotes branching morphogenesis of the ureteric bud epithelium": Main tables

### Sheet: Table 1
Tip type	Ureteric bud tips	Cells segmented	Total cells segmented	Volume	Roundness	Elongation	Ellipticity	Longest axis	Interme-diate axis	Minor axis
Initial bud	2	272	4030	79.9695	3.27326	1.92512	0.56176	5.76284	3.68675	2.42392
Ampulla	3	1517		100.7	3.0191	2.28165	0.62453	7.50322	4.08266	2.63437
Asymmetrical ampulla	3	508		91.0489	3.54616	2.50352	0.63445	7.21634	3.45243	2.49068
Bifurcated tip	3	1733		100.374	2.26611	2.24331	0.59921	8.59265	4.63286	3.25438

### Sheet: Table 2
Tip	Cells segmented	Total segmented cells	Volume/ tip	Volume	Roundness/tip	Roundness	Elongation/tip	Elongation	Ellipticity/tip	Ellipticity	Longest axis/tip	Longest axis	Interme-diate axis/tip	Interme-diate axis	Minor axis/tip	Minor axis
BI tip 1	501	958	222.237	201.252	2.96593	3.06659	1.79787	1.93282	0.50472	0.54179	9.94433	9.48999	6.44173	5.90902	4.69438	4.18308
BI tip 2	257		233.621		2.87885		1.89882		0.52865		10.5796		6.43749		4.7118
BI tip 3	200		107.094		3.56001		2.31457		0.65153		6.95174		3.89548		2.22287

### Sheet: Table S1
	Tip	Cells segmented	Total segmented cells	Aver. Volume/ tip	Aver. Volume	Aver. Roundness/tip	Aver. Roundness	Aver. Elongation/tip	Aver. Elongation	Aver. Ellipticity/ tip	Aver. Ellipticity	Aver. longest axis/tip	Aver. longest axis	Aver. interme-diate axis/tip	Aver. interme-diate axis	Aver. minor axis/tip	Aver. minor axis
	Initial bud 1	180	272	84.6738	79.9695	3.18768	3.27326	1.81762	1.92512	0.53032	0.56176	5.75982	5.76284	3.80829	3.68675	2.60596	2.42392
	Initial bud 2	92		70.7653		3.4407		2.13544		0.62329		5.76876		3.44895		2.06776
	Ampulla 1	409	1517	120.854	100.7	3.34521	3.0191	2.19285	2.28165	0.63135	0.62453	7.46552	7.50322	4.35962	4.08266	2.58104	2.63437
	Ampulla 2	619		83.3935		2.94112		2.2998		0.61691		7.13714		3.77756		2.5567
	Ampulla 3	489		105.75		2.84506		2.33296		0.62849		7.99815		4.23723		2.7773
	Asym ampulla 1	199	508	87.1278	91.0489	3.57206	3.54616	2.43342	2.50352	0.62832	0.63445	6.73771	7.21634	3.35278	3.45243	2.36151	2.49068
	Asym ampulla 2	119		95.0654		3.58371		2.46114		0.63211		7.36854		3.56588		2.59157
	Asym ampulla 3	190		92.6401		3.49553		2.60349		0.64233		7.62379		3.48573		2.56277
	T-bud 1	467	1733	117.546	100.374	2.28816	2.26611	2.11095	2.24331	0.5875	0.59921	8.72047	8.59265	5.05104	4.63286	3.41549	3.25438
	T-bud 2	574		95.4815		2.28323		2.33023		0.60592		8.6328		4.42815		3.19469
	T-bud 3	692		92.8433		2.23702		2.26202		0.60155		8.47309		4.52045		3.19075

### Sheet: Table S2
Individual tip	Turquoise	Green	Red	Blue	Average in tip type	Turquoise	Green	Red	Blue
Initial bud 1	19	19	11	6	Intial bud	16.5	12	7.5	5
Initial bud 2	14	5	4	4
Ampulla 1	34	28	20	13	Ampulla	51.33	42.33	24.67	17.33
Ampulla 2	79	54	26	26
Ampulla 3	41	45	28	13
Asym. Ampulla 1	23	13	13	13	Asym.ampulla	20.33	9.67	11.33	10
Asym. Ampulla 2	10	5	5	4
Asym. Ampulla 3	28	11	16	13
Bifurcated tip 1	40	28	40	19	Bifurcated tip	64	40.33	40.33	20.33
Bifurcated tip 2	71	39	34	18
Bifurcated tip 3	81	54	47	24

### Sheet: Table S3
	Yellow	Blue	Purple	Brown	Lilac	Red
BI tip 1	21	27	35	15	23	24
BI tip 2	9	12	10	10	17	19
BI tip 3	7	5	7	5	12	8
Average	Yellow	Blue	Purple	Brown	Lilac	Red
BI tip	12.33	14.67	17.33	10	17.33	17
